# An inositol pyrophosphate interaction screen provides insight into the regulation of plant casein kinase II

**DOI:** 10.1101/2025.11.27.691040

**Authors:** Kristina Sturm, Oded Pri-Tal, Felix Rico-Resendiz, Yash Verma, Annika Richter, Houming Chen, Larissa Broger, Ludwig A. Hothorn, Dorothea Fiedler, Vikram Govind Panse, Michael Hothorn

## Abstract

Inositol pyrophosphates (PP-InsPs) are key nutrient messengers in plants, but their protein receptors remain poorly defined. Using a systems-level affinity screen with biotinylated InsP₆, InsP₇, and InsP₈ in *Arabidopsis thaliana*, we identify multiple conserved PP-InsP-interacting complexes involved in mRNA metabolism, translation, and cell signaling, including the nuclear α-subunits of casein kinase II (CK2). The CK2 subunit AtCKA1 associates with the PP-InsP kinase AtVIH2, and its 1.9 Å crystal structure with InsP_6_ reveals two conserved PP-InsP binding sites located in the N-and C-terminal lobes. AtCKA1 binds InsP_6_, InsP_7_, and InsP_8_ with micromolar affinity. Mutation of both binding sites in the AtCKA^6xmut^ mutant abolishes PP-InsP binding in vitro. AtCKA^6xmut^ partially rescues the flowering phenotype of *ck2a1/2/3* mutants, and equivalent mutations inactivate the yeast orthologs ScCka1 and ScCka2. InsP_6_ competitively inhibits phosphorylation of canonical CK2 substrates by occupying a basic substrate-binding groove. Although incorporating β-subunits strongly enhances the phosphorylation of substrates by the AtCK2 holoenzyme, *ck2b1/2/3/4* mutants exhibit only mild growth defects in Arabidopsis. In *Marchantia*, loss of the single *ck2a* gene severely impairs growth, whereas deletion of the β subunit has no effect. Together, our findings suggest that InsP_6_/PP-InsPs modulate the activity of the isolated CK2 α-subunit by regulating access to its substrate-binding site.
