## Supplementary Tables 1, 2 and 4 for "An inositol pyrophosphate interaction screen provides insight into the regulation of plant casein kinase II": tableS4.xlsx

### Sheet: gRNA-design
Target gene	Name	Sequence
AT2G23070	CKA4 Guide 1	TTGTACCTCAGGAACTGCT
AT2G23070	CKA4 Guide 2	AGTCCCTTGCTGTTCAATG
AT5G47080	CKB1 Guide 1	GTAAGTCTGATTGACCAAC
AT5G47080	CKB1 Guide 2	TGAGAGATTGAGAAATCGA
AT5G47080	CKB1 Guide 3	AGACGTGTGTGAACAGAAA
AT4G17640	CKB2 Guide 1	CAGAACCAAGATATCCACG
AT4G17640	CKB2 Guide 2	GAGAGAGAGATGAGCTCTA
AT4G17640	CKB2 Guide 3	GAAAATCGAATCTAACCGT
AT3G60250	CKB3 Guide 1	CTCTCATCCTCTAACCCAA
AT3G60250	CKB3 Guide 2	ATATACTGCCCTAAATGCG
AT3G60250	CKB3 Guide 3	CAACAGCCTGGCTCATTGG
AT2G44680	CKB4 Guide 1	ATATACTGCCCAAAATGCG
AT2G44680	CKB4 Guide 2	ATAAAGCTTTTTTGAACAG
AT2G44680	CKB4 Guide 3	GATGCAGTTGAATCTGACA
Mp8g05810	MpCKA Guide 1	TTAACGTGCAGCGGCCCA
Mp2g11700	MpCKB Guide 1	AGAAAAGGAGAGGCCCTC
Mp2g11700	MpCKB Guide 2	ACTCCTCACTGTCTGTAT

### Sheet: yeast plasmids
Plasmids	Relevant markers	Source
pRS315_Cka1	Cka1 CEN LEU2 AMP	Synthesized by Twist Biosciences
pRS315_Cka1KE	Cka1K75E,K77E,K78E CEN LEU2 AMP	This study
pRS315_Cka2	Cka2 CEN LEU2 AMP	Synthesized byTwist Biosciences
pRS315_Cka2KE	Cka2K85E,K87E,K88E CEN LEU2 AMP	This study

### Sheet: yeast primers
Plasmids	Sequence 5`-3`
Cka1 K3E F	ATT AAG ATG TTG AAA CCA GTT GAA AAG GAG GAA ATC AAG AGA GAA ATC AAA ATC
Cka1 K3E R	GAT TTT GAT TTC TCT CTT GAT TTC CTC CTT TTC AAC TGG TTT CAA CAT CTT AAT
Cka2 K3E F	ATT AAA GTT TTA AAA CCA GTT GAA ATG GAG GAA ATT TAT AGA GAG TTG AAA ATT
Cka2 K3E R	AAT TTT CAA CTC TCT ATA AAT TTC CTC CAT TTC AAC TGG TTT TAA AAC TTT AAT

### Sheet: yeast strains
Strain name	Genotype	Source
TKYM269	MATα his3-Δ200 leu2-3,112 lys2-801 ura3-52 suc2-Δ9 GAL cka1Δ::TRP1 cka2Δ::KanMX6 [pRS416-CKA2WT]	DOI: 10.1038/embor.2013.114
